# Tracing the evolutionary history and global expansion of *Candida auris* using population genomic analyses

**DOI:** 10.1101/2020.01.06.896548

**Authors:** Nancy A. Chow, José F. Muñoz, Lalitha Gade, Elizabeth Berkow, Xiao Li, Rory M. Welsh, Kaitlin Forsberg, Shawn R. Lockhart, Rodney Adam, Alexandre Alanio, Ana Alastruey-Izquierdo, Sahar Althawadi, Ana Belén Araúz, Ronen Ben-Ami, Amrita Bharat, Belinda Calvo, Marie Desnos-Ollivier, Patricia Escandón, Dianne Gardam, Revathi Gunturu, Christopher H. Heath, Oliver Kurzai, Ronny Martin, Anastasia P. Litvintseva, Christina A. Cuomo

## Abstract

*Candida auris* has emerged globally as a multidrug-resistant yeast that can spread via nosocomial transmission. An initial phylogenetic study of isolates from Japan, India, Pakistan, South Africa, and Venezuela revealed four populations (Clades I, II, III, and IV) corresponding to these geographic regions. Since this description, *C. auris* has been reported in over 30 additional countries. To trace this global emergence, we compared the genomes of 304 *C. auris* isolates from 19 countries on six continents. We found that four predominant clades persist across wide geographic locations. We observed phylogeographic mixing in most clades; Clade IV, with isolates mainly from South America, demonstrated the strongest phylogeographic substructure. *C. auris* isolates from two clades with opposite mating types were detected contemporaneously in a single healthcare facility in Kenya. We estimated a Bayesian molecular clock phylogeny and dated the origin of each clade within the last 339 years; outbreak-causing clusters from Clades I, III, and IV originated 34-35 years ago. We observed high rates of antifungal resistance in Clade I, including four isolates resistant to all three major classes of antifungals. Mutations that contribute to resistance varied between the clades, with Y132F in *ERG11* as the most widespread mutation associated with azole resistance and S639P in *FKS1* for echinocandin resistance. Copy number variants in *ERG11* predominantly appeared in Clade III and were associated with fluconazole resistance. These results provide a global context for the phylogeography, population structure, and mechanisms associated with antifungal resistance in *C. auris*.

**Importance:** In less than a decade, *C. auris* has emerged in healthcare settings worldwide; this species is capable of colonizing skin and causing outbreaks of invasive candidiasis. In contrast to other *Candida* species, *C. auris* is unique in its ability to spread via nosocomial transmission and its high rates of drug resistance. As part of the public health response, whole-genome sequencing has played a major role in characterizing transmission dynamics and detecting new *C. auris* introductions. Through a global collaboration, we assessed genome evolution of isolates of *C. auris* from 19 countries. Here, we described estimated timing of the expansion of each *C. auris* clade and of fluconazole resistance, characterized discrete phylogeographic population structure of each clade, and compared genome data to sensitivity measurements to describe how antifungal resistance mechanisms vary across the population. These efforts are critical for a sustained, robust public health response that effectively utilizes molecular epidemiology.
