## Supplementary material for "Tracing the evolutionary history and global expansion of *Candida auris* using population genomic analyses": Table S1

### Sheet: Sheet1
Supplementary Table 1. Candida auris strains used in this study
ID	Country	Clade	Collection Date	FCZ* (AFST)	AMB* (AFST)	MCF* (AFST)	Specimen Source	SRA Run	Study
CA_S97	Australia	III	2015-07-15	Resistant	Not resistant	Not resistant	Bone	SRR7657927	This study
B13464	Canada	I	2017-05-15	Resistant	Not resistant	Not resistant	Ear fluid	SRR10461158	This study
B13463	Canada	II	2014-04-07	Not resistant	Not resistant	Not resistant	Ear fluid	SRR10461159	This study
B12037	Canada	III	2012-10-18	Not resistant	Not resistant	Not resistant	Ear fluid	SRR10461253	This study
B11777	Colombia	IV	2015-02-03	Not resistant	Resistant	Not resistant	Blood	SRR7140008	Escandon 2018
B11780	Colombia	IV	2015-09-10	Not resistant	Resistant	Not resistant	Blood	SRR7140031	Escandon 2018
B11781	Colombia	IV	2016-03-16	Not resistant	Not resistant	Not resistant	Blood	SRR7140033	Escandon 2018
B11782	Colombia	IV	2015-11-25	Not resistant	Resistant	Not resistant	Blood	SRR7140067	Escandon 2018
B11787	Colombia	IV	2015-05-13	Not resistant	Not resistant	Not resistant	Blood	SRR7140012	Escandon 2018
B11791	Colombia	IV	2015-09-07	Not resistant	Not resistant	Not resistant	Blood	SRR7140070	Escandon 2018
B11793	Colombia	IV	2015-07-15	Not resistant	Not resistant	Not resistant	Blood	SRR7140071	Escandon 2018
B11794	Colombia	IV	2015-07-02	Not resistant	Not resistant	Not resistant	Blood	SRR7140055	Escandon 2018
B11799	Colombia	IV	2015-08-13	Not resistant	Not resistant	Not resistant	Blood	SRR7140004	Escandon 2018
B11802	Colombia	IV	2016-05-24	Not resistant	Not resistant	Not resistant	Blood	SRR7140077	Escandon 2018
B11805	Colombia	IV	2015-04-13	Not resistant	Resistant	Not resistant	Blood	SRR7140075	Escandon 2018
B11806	Colombia	IV	2015-04-19	Not resistant	Not resistant	Not resistant	Blood	SRR7140016	Escandon 2018
B12336	Colombia	IV	2016-09-15	Not resistant	Resistant	Not resistant	Nares swab	SRR7140028	Escandon 2018
B11850	Colombia	IV	2016-06-15	Not resistant	Not resistant	Not resistant	Blood	SRR7140039	Escandon 2018
B11855	Colombia	IV	2016-08-08	Not resistant	Not resistant	Not resistant	Secretion	SRR10461260	This study
B11856	Colombia	IV	2016-06-15	Not resistant	Not resistant	Not resistant	Blood	SRR7140054	Escandon 2018
B12244	Colombia	IV	2016-12-15	Not resistant	Not resistant	Not resistant	Environmental	SRR10461192	This study
B12279	Colombia	IV	2016-09-30	Not resistant	Not resistant	Not resistant	Rectum swab	SRR10461189	This study
B12284	Colombia	IV	2016-12-15	Not resistant	Not resistant	Not resistant	Axilla swab	SRR10461188	This study
B12287	Colombia	IV	2016-09-15	Not resistant	Not resistant	Not resistant	Environmental	SRR7140047	Escandon 2018
B12289	Colombia	IV	2016-09-15	Not resistant	Not resistant	Not resistant	Environmental	SRR7140059	Escandon 2018
B12290	Colombia	IV	2016-09-15	Not resistant	Not resistant	Not resistant	Environmental	SRR7140042	Escandon 2018
B12296	Colombia	IV	2016-09-15	Not resistant	Not resistant	Not resistant	Environmental	SRR7140038	Escandon 2018
B12298	Colombia	IV	2016-09-15	Not resistant	Not resistant	Not resistant	Environmental	SRR7140043	Escandon 2018
B12299	Colombia	IV	2016-09-15	Not resistant	Not resistant	Not resistant	Environmental	SRR7140010	Escandon 2018
B12303	Colombia	IV	2016-09-15	Not resistant	Not resistant	Not resistant	Environmental	SRR7140030	Escandon 2018
B12304	Colombia	IV	2016-09-15	Not resistant	Not resistant	Not resistant	Environmental	SRR7140044	Escandon 2018
B12310	Colombia	IV	2016-09-15	Not resistant	Not resistant	Not resistant	Environmental	SRR7140007	Escandon 2018
B12311	Colombia	IV	2016-09-15	Not resistant	Not resistant	Not resistant	Environmental	SRR7140020	Escandon 2018
B12312	Colombia	IV	2016-09-15	Not resistant	Not resistant	Not resistant	Environmental	SRR7140068	Escandon 2018
B12315	Colombia	IV	2016-09-15	Not resistant	Not resistant	Not resistant	Rectum swab	SRR7140076	Escandon 2018
B11844	Colombia	IV	2016-07-15	Not resistant	Resistant	Not resistant	Blood	SRR7140078	Escandon 2018
B11848	Colombia	IV	2016-07-15	Not resistant	Resistant	Not resistant	Blood	SRR7140065	Escandon 2018
B12319	Colombia	IV	2016-09-15	Not resistant	Resistant	Not resistant	Environmental	SRR7140081	Escandon 2018
B12322	Colombia	IV	2016-09-15	Not resistant	Not resistant	Not resistant	Environmental	SRR7140072	Escandon 2018
B12323	Colombia	IV	2016-09-15	Not resistant	Resistant	Not resistant	Environmental	SRR7140014	Escandon 2018
B12329	Colombia	IV	2016-09-15	Not resistant	Resistant	Not resistant	Groin swab	SRR7140037	Escandon 2018
B12331	Colombia	IV	2016-09-15	Not resistant	Resistant	Not resistant	Hand swab	SRR7140026	Escandon 2018
B12342	Colombia	IV	2016-09-15	Not resistant	Resistant	Not resistant	Environmental	SRR7140018	Escandon 2018
B11788	Colombia	IV	2015-08-15	Resistant	Not resistant	Not resistant	Blood	SRR7140041	Escandon 2018
B11796	Colombia	IV	2016-03-12	Resistant	Not resistant	Not resistant	Blood	SRR10461264	This study
B11807	Colombia	IV	2015-01-03	Resistant	Not resistant	Not resistant	Blood	SRR7140080	Escandon 2018
B11852	Colombia	IV	2016-06-15	Resistant	Not resistant	Not resistant	Blood	SRR7140009	Escandon 2018
B11854	Colombia	IV	2016-07-28	Resistant	Not resistant	Not resistant	urine	SRR10461261	This study
B12292	Colombia	IV	2016-09-15	Resistant	Not resistant	Not resistant	Environmental	SRR7140058	Escandon 2018
B12295	Colombia	IV	2016-09-15	Resistant	Not resistant	Not resistant	Environmental	SRR7140025	Escandon 2018
B11846	Colombia	IV	2016-07-15	Resistant	Not resistant	Not resistant	Blood	SRR7140064	Escandon 2018
B12272	Colombia	IV	2015-08-15	Resistant	Not resistant	Not resistant	Blood	SRR10461191	This study
B12277	Colombia	IV	2015-08-15	Resistant	Not resistant	Not resistant	Blood	SRR10461190	This study
CNRMA15-337	France	I	2015-05-15	Resistant	Not resistant	Not resistant	Blood	SRR10723348	This study
CNRMA17-624	France	I	2017-08-15	Resistant	Not resistant	Not resistant	throat	SRR10723347	This study
NRZ-2015-214	Germany	I	2015-11-20	Resistant	NA	NA	Blood	SRR10292114	Hamprecht 2019
NRZ-2017-288	Germany	I	2017-07-25	Resistant	NA	NA	urine	SRR10292311	Hamprecht 2019
NRZ-2017-367	Germany	I	2017-09-04	Resistant	NA	NA	tissue	SRR10292063	Hamprecht 2019
NRZ-2017-394-1	Germany	I	2017-09-11	Resistant	NA	NA	urine	SRR10277313	Hamprecht 2019
B11215	India	I	2014-07-15	Resistant	Not resistant	Not resistant	Blood	SRR3883446	Lockhart 2017
B11200	India	I	2012-07-15	Resistant	Resistant	Not resistant	Blood	SRR3883434	Lockhart 2017
B11201	India	I	2012-07-15	Resistant	Resistant	Not resistant	Blood	SRR3883435	Lockhart 2017
B11205	India	I	2013-05-15	Resistant	Resistant	Not resistant	Chest wound	SRR3883436	Lockhart 2017
B11206	India	I	2013-05-15	Resistant	Resistant	Not resistant	Tissue	SRR3883437	Lockhart 2017
B11207	India	I	2013-05-15	Resistant	Not resistant	Not resistant	Tissue	SRR3883439	Lockhart 2017
B11209	India	I	2013-12-15	Resistant	Resistant	Not resistant	BAL	SRR3883441	Lockhart 2017
B11210	India	I	2013-12-15	Resistant	Resistant	Not resistant	Tissue	SRR3883442	Lockhart 2017
B11212	India	I	2014-02-15	Resistant	Resistant	Not resistant	Pericardial fluid	SRR3883443	Lockhart 2017
B11213	India	I	2014-02-15	Resistant	Not resistant	Not resistant	BAL	SRR3883444	Lockhart 2017
B11214	India	I	2014-07-15	Resistant	Not resistant	Not resistant	Blood	SRR3883445	Lockhart 2017
B11216	India	I	2014-07-15	Resistant	Resistant	Not resistant	Blood	SRR3883447	Lockhart 2017
B11217	India	I	2014-04-15	Resistant	Not resistant	Not resistant	Blood	SRR3883448	Lockhart 2017
B11218	India	I	2014-04-15	Resistant	Not resistant	Resistant	Blood	SRR3883450	Lockhart 2017
B11894	Israel	IV	2014-08-15	Not resistant	Not resistant	Not resistant	Blood	SRR10461257	This study
B11896	Israel	IV	2015-04-15	Not resistant	Not resistant	Not resistant	Urine	SRR10461255	This study
B11892	Israel	IV	2014-10-15	Resistant	Not resistant	Not resistant	Blood	SRR10461259	This study
B11893	Israel	IV	2014-05-15	Resistant	Not resistant	Not resistant	Blood	SRR10461258	This study
B11895	Israel	IV	2014-05-15	Resistant	Not resistant	Not resistant	Blood	SRR10461256	This study
B11897	Israel	IV	2015-04-15	Resistant	Not resistant	Not resistant	Blood	SRR10461254	This study
B11220	Japan	II	2005-06-30	Not resistant	Not resistant	Not resistant	Auditory canal	SRR3883452	Lockhart 2017
B16421	Kenya	I	2008	Resistant	Resistant	Not resistant	Blood	SRR10461140	This study
B16422	Kenya	I	2018-04-20	Resistant	Resistant	Not resistant	P/swab	SRR10461139	This study
B16438	Kenya	I	2014-02-05	Resistant	Resistant	Not resistant	CVC	SRR10461241	This study
B16444	Kenya	I	2014-02-25	Resistant	Resistant	Resistant	Urine	SRR10461237	This study
B16448	Kenya	I	2014-04-02	Resistant	Resistant	Resistant	Urine	SRR10461235	This study
B16472	Kenya	I	2015-07-04	Resistant	Resistant	Not resistant	Urine	SRR10461226	This study
B16477	Kenya	I	2015-11-15	Resistant	Resistant	Not resistant	Blood	SRR10461224	This study
B16479	Kenya	I	2016-02-08	Resistant	Resistant	Not resistant	Blood	SRR10461223	This study
B16487	Kenya	I	2016-10-11	Resistant	Resistant	Not resistant	Ascitic fluid	SRR10461218	This study
B16490	Kenya	I	2017-02-02	Resistant	Resistant	Not resistant	Blood	SRR10461217	This study
B16503	Kenya	I	2017-05-21	Resistant	Resistant	Not resistant	Swab	SRR10461214	This study
B16510	Kenya	I	2017-04-21	Resistant	Resistant	Resistant	Urine	SRR10461210	This study
B16511	Kenya	I	2017-05-28	Resistant	Resistant	Not resistant	Blood	SRR10461209	This study
B16513	Kenya	I	2017-06-16	Resistant	Resistant	Not resistant	CSF	SRR10461208	This study
B16404	Kenya	III	2017-10-16	Resistant	Not resistant	Resistant	Urine	SRR10461146	This study
B16406	Kenya	III	2017-10-30	Resistant	Not resistant	Resistant	Urine	SRR10461145	This study
B16410	Kenya	III	2018-06-15	Resistant	Not resistant	Not resistant	Blood	SRR10461144	This study
B16415	Kenya	III	2018-07-16	Resistant	Not resistant	Not resistant	Blood	SRR10461143	This study
B16417	Kenya	III	2018-06-26	Resistant	Not resistant	Not resistant	Blood	SRR10461142	This study
B16419	Kenya	III	2018-04-30	Resistant	Not resistant	Not resistant	Blood	SRR10461141	This study
B16424	Kenya	III	2018-05-16	Resistant	Not resistant	Not resistant	Blood	SRR10461138	This study
B16401	Kenya	III	2011-11-08	Resistant	Not resistant	Not resistant	Blood		This study
B16431	Kenya	III	2013-10-10	Resistant	Not resistant	Not resistant	Blood	SRR10461244	This study
B16432	Kenya	III	2013-12-17	Resistant	Not resistant	Not resistant	Blood		This study
B16433	Kenya	III	2013-12-17	Resistant	Not resistant	Not resistant	Blood	SRR10461243	This study
B16436	Kenya	III	2014-01-21	Resistant	Not resistant	Not resistant	Blood	SRR10461242	This study
B16439	Kenya	III	2014-02-11	Resistant	Not resistant	Not resistant	Blood	SRR10461240	This study
B16440	Kenya	III	2014-02-16	Resistant	Not resistant	Resistant	Urine	SRR10461239	This study
B16441	Kenya	III	2013-10-22	Resistant	Not resistant	Not resistant	Pleural	SRR10461238	This study
B16445	Kenya	III	2014-03-21	Resistant	Not resistant	Not resistant	Blood	SRR10461236	This study
B16451	Kenya	III	2014-04-07	Resistant	Not resistant	Not resistant	Blood	SRR10461234	This study
B16454	Kenya	III	2014-04-15	Resistant	Not resistant	Not resistant	Vascular tip	SRR10461233	This study
B16457	Kenya	III	2014-05-22	Resistant	Not resistant	Not resistant	Blood	SRR10461232	This study
B16459	Kenya	III	2014-08-16	Resistant	Not resistant	Not resistant	Blood	SRR10461231	This study
B16461	Kenya	III	2014-10-08	Resistant	Not resistant	Not resistant	Blood	SRR10461230	This study
B16466	Kenya	III	2015-01-21	Resistant	Not resistant	Not resistant	Blood	SRR10461229	This study
B16467	Kenya	III	2015-02-02	Resistant	Not resistant	Not resistant	Blood	SRR10461228	This study
B16469	Kenya	III	2015-02-09	Resistant	Not resistant	Not resistant	Blood	SRR10461227	This study
B16473	Kenya	III	2015-07-27	Resistant	Not resistant	Not resistant	Pleural	SRR10461225	This study
B16481	Kenya	III	2016-02-27	Resistant	Not resistant	Not resistant	Blood	SRR10461222	This study
B16482	Kenya	III	2016-03-02	Resistant	Not resistant	Not resistant	Blood	SRR10461221	This study
B16484	Kenya	III	2016-03-21	Resistant	Not resistant	Resistant	Urine	SRR10461220	This study
B16485	Kenya	III	2013-11-05	Resistant	Not resistant	Not resistant	Blood	SRR10461219	This study
B16491	Kenya	III	2017-10-02	Resistant	Not resistant	Not resistant	Urine	SRR10461216	This study
B16496	Kenya	III	2013-11-05	Resistant	Not resistant	Not resistant	Blood	SRR10461215	This study
B16504	Kenya	III	2017-10-23	Resistant	Not resistant	Not resistant	Urine	SRR10461213	This study
B16507	Kenya	III	2013-12-14	Resistant	Not resistant	Not resistant	Blood		This study
B16514	Kenya	III	2017-07-05	Resistant	Not resistant	Not resistant	Blood	SRR10461207	This study
B16519	Kenya	III	2018-03-07	Resistant	Not resistant	Not resistant	Blood	SRR10461205	This study
B11096	Pakistan	I	2014-10-15	Resistant	Not resistant	Not resistant	Blood	SRR3883426	Lockhart 2017
B11097	Pakistan	I	2014-10-20	Resistant	Not resistant	Not resistant	Urine	SRR3883427	Lockhart 2017
B11098	Pakistan	I	2014-10-21	Resistant	Resistant	Not resistant	Blood	SRR3883438	Lockhart 2017
B11099	Pakistan	I	2014-10-27	Resistant	Not resistant	Not resistant	Blood	SRR3883449	Lockhart 2017
B11101	Pakistan	I	2014-12-08	Resistant	Resistant	Not resistant	Blood	SRR3883460	Lockhart 2017
B11103	Pakistan	I	2015-01-12	Resistant	Not resistant	Not resistant	Urine	SRR3883471	Lockhart 2017
B11105	Pakistan	I	2015-01-16	Resistant	Not resistant	Not resistant	CVC tip	SRR3883472	Lockhart 2017
B11112	Pakistan	I	2015-02-21	Resistant	Not resistant	Not resistant	Burn Wound	SRR3883473	Lockhart 2017
B11113	Pakistan	I	2015-02-25	Resistant	Resistant	Not resistant	Urine	SRR3883474	Lockhart 2017
B11114	Pakistan	I	2015-03-03	Resistant	Not resistant	Not resistant	Blood	SRR3883428	Lockhart 2017
B11115	Pakistan	I	2015-03-23	Resistant	Resistant	Not resistant	Urine	SRR3883429	Lockhart 2017
B11116	Pakistan	I	2015-03-23	Resistant	Resistant	Not resistant	Urine	SRR3883430	Lockhart 2017
B11117	Pakistan	I	2015-03-27	Resistant	Resistant	Not resistant	Blood	SRR3883431	Lockhart 2017
B8441	Pakistan	I	2008-11-05	Not resistant	Not resistant	Not resistant	Burn Wound		This study
B12101	Panama	IV	2016-09-22	Not resistant	Not resistant	Not resistant	Urine	SRR10461183	This study
B12103	Panama	IV	2016-07-25	Not resistant	Not resistant	Not resistant	Urine	SRR10461181	This study
B12106	Panama	IV	2016-09-21	Not resistant	Not resistant	Not resistant	Urine	SRR10461179	This study
B12094	Panama	IV	2016-09-22	Resistant	Not resistant	Not resistant	Urine	SRR10461252	This study
B12095	Panama	IV	2016-08-02	Resistant	Not resistant	Not resistant	Urine	SRR10461251	This study
B12096	Panama	IV	2016-09-20	Resistant	Not resistant	Not resistant	Urine	SRR10461250	This study
B12097	Panama	IV	2016-08-19	Resistant	Not resistant	Not resistant	Urine	SRR10461249	This study
B12098	Panama	IV	2016-09-20	Resistant	Not resistant	Not resistant	Secretion	SRR10461248	This study
B12099	Panama	IV	2016-08-19	Resistant	Not resistant	Not resistant	Urine	SRR10461247	This study
B12100	Panama	IV	2016-09-07	Resistant	Not resistant	Not resistant	Urine	SRR10461246	This study
B12102	Panama	IV	2016-09-07	Resistant	Not resistant	Not resistant	Urine	SRR10461182	This study
B12104	Panama	IV	2016-08-17	Resistant	Not resistant	Not resistant	Urine	SRR10461180	This study
B12107	Panama	IV	2016-09-19	Resistant	Resistant	Not resistant	Urine	SRR10461178	This study
B14165	Saudi Arabia	I	2018-01-10	Resistant	Not resistant	Not resistant	Urine	SRR10461149	This study
B14146	Saudi Arabia	I	2017-12-10	Resistant	Not resistant	Not resistant	Blood	SRR10461152	This study
B14147	Saudi Arabia	I	2017-12-25	Resistant	Not resistant	Not resistant	Blood	SRR10461151	This study
B14126	Saudi Arabia	I	2017-11-10	Resistant	Not resistant	Not resistant	Pleural Fluid	SRR10461153	This study
B11221	South Africa	III	2012-10-23	Resistant	Not resistant	Not resistant	Blood	SRR3883453	Lockhart 2017
B11222	South Africa	III	2012-10-15	Resistant	Not resistant	Not resistant	Blood	SRR3883454	Lockhart 2017
B11223	South Africa	III	2013-01-15	Resistant	Not resistant	Not resistant	Blood	SRR3883455	Lockhart 2017
B11224	South Africa	III	2013-10-12	Resistant	Not resistant	Not resistant	Blood	SRR3883456	Lockhart 2017
B11225	South Africa	III	2014-04-20	Resistant	Not resistant	Not resistant	Urine	SRR3883457	Lockhart 2017
B11226	South Africa	III	2014-03-09	Resistant	Not resistant	Not resistant	Right leg	SRR3883458	Lockhart 2017
B11227	South Africa	III	2014-03-16	Resistant	Not resistant	Not resistant	Blood	SRR3883459	Lockhart 2017
B11228	South Africa	III	2014-03-18	Resistant	Not resistant	Not resistant	Hip tissue	SRR3883461	Lockhart 2017
B11229	South Africa	III	2014-04-21	Resistant	Not resistant	Not resistant	Urine (catheter)	SRR3883462	Lockhart 2017
B11230	South Africa	III	2014-03-13	Resistant	Not resistant	Not resistant	Urine	SRR3883463	Lockhart 2017
B11808	South Korea	II	2004	Not resistant	Not resistant	Not resistant	Auditory canal	SRS5709017	This study
B11809	South Korea	II	2004	Resistant	Not resistant	Not resistant	Auditory canal	SRS5709018	This study
AA-194	Spain	III	2016-06-28	Resistant	Not resistant	Not resistant	Blood	SRR10461267	This study
AA-200	Spain	III	2016-08-28	Resistant	Not resistant	Not resistant	Blood	SRR10461266	This study
AA-214	Spain	III	2016-11-15	Resistant	Not resistant	Not resistant	Blood	SRR10461265	This study
15B5	UK	I	19/10/2015	Resistant	Resistant	Not resistant	Vascath site	ERR2299868	Rhodes 2018
15B6	UK	I	22/10/2015	Resistant	Not resistant	Not resistant	Swan ganz tip	ERR2299869	Rhodes 2018
15B10	UK	I	28/12/2015	Resistant	Resistant	Not resistant	Groin swab	ERR2299870	Rhodes 2018
16B12	UK	I	2016-04-15	Resistant	Resistant	Not resistant	Axilla	ERR2299871	Rhodes 2018
16B13	UK	I	2016-11-15	Resistant	Not resistant	Not resistant	Femoral pulse index continuous cardiac output Catheter site	ERR2299872	Rhodes 2018
16I29b	UK	I	18/01/2016	NA	NA	NA	Bed	ERR2299873	Rhodes 2018
16I29a	UK	I	18/01/2016	NA	NA	NA	Bed window trolley	ERR2299874	Rhodes 2018
16B18	UK	I	2016-01-02	Resistant	Not resistant	Not resistant	Catheter tip	ERR2299875	Rhodes 2018
16B15a	UK	I	2016-06-02	Not resistant	Not resistant	Not resistant	Blood culture	ERR2299876	Rhodes 2018
16I17	UK	I	2016-08-02	NA	NA	NA	Screen	ERR2299877	Rhodes 2018
16B20	UK	I	16/02/2016	Resistant	Not resistant	Not resistant	Blood culture	ERR2299878	Rhodes 2018
16B16	UK	I	21/02/2016	Resistant	Not resistant	Not resistant	Urine catheter	ERR2299879	Rhodes 2018
16B21	UK	I	22/02/2016	Not resistant	Not resistant	Not resistant	Axilla swab	ERR2299880	Rhodes 2018
16B22a	UK	I	27/02/2016	Resistant	Not resistant	Not resistant	Axilla swab	ERR2299881	Rhodes 2018
16B24a	UK	I	2016-07-03	Resistant	Resistant	Not resistant	Sputum	ERR2299882	Rhodes 2018
16B24b	UK	I	2016-12-03	Resistant	Not resistant	Not resistant	Pacing wire	ERR2299884	Rhodes 2018
16I27a	UK	I	14/03/2016	NA	NA	NA	Screen	ERR2299886	Rhodes 2018
16B26	UK	I	14/03/2016	Resistant	Not resistant	Not resistant	Extracorporeal membrane Oxygenation site	ERR2299887	Rhodes 2018
16I30	UK	I	21/03/2016	Resistant	Resistant	Not resistant	Screen	ERR2299889	Rhodes 2018
16I33	UK	I	16/06/2016	Resistant	Not resistant	Not resistant	Groin	ERR2299891	Rhodes 2018
16I34	UK	I	23/10/2016	Resistant	Not resistant	Not resistant	Axilla swab	ERR2299892	Rhodes 2018
16B30	UK	I	17/10/2016	Resistant	Not resistant	Not resistant	Groin	ERR2299893	Rhodes 2018
16B31	UK	I	2016-10-16	Resistant	Not resistant	Not resistant	Central venous pressure line site	ERR2299894	Rhodes 2018
B13999	United Arab Emirates	I	2017-10-21	Resistant	Not resistant	Not resistant	Unknown	SRR10461155	This study
B13916	United Arab Emirates	I	2017-09-11	Resistant	Resistant	Resistant	Blood	SRR10461157	This study
B13917	United Arab Emirates	I	2017-09-15	Resistant	Not resistant	Not resistant	Blood	SRR10461156	This study
B14189	United Arab Emirates	I	2018-02-04	Resistant	Not resistant	Not resistant	Unknown	SRR10461148	This study
B14000	United Arab Emirates	I	2017-10-08	Resistant	Resistant	Not resistant	Unknown	SRR10461154	This study
B14156	United Arab Emirates	I	2018-01-03	NA	NA	NA	Unknown	SRR10461150	This study
B12943	United States	I	NA	NA	NA	NA	Unknown	SRR7909187	Chow 2018
B13696	United States	I	2017-08-13	Resistant	Not resistant	Resistant	Urine	SRR7909346	Chow 2018
B13520	United States	I	2017-07-15	Resistant	Not resistant	Not resistant	Fluid Drainage	SRR7909394	Chow 2018
B11810	United States	I	2016-04-10	Resistant	Not resistant	Not resistant	Blood	SRR7909374	Chow 2018
B12779	United States	I	2017-04-27	Resistant	Not resistant	Resistant	Urine	SRR7909420	Chow 2018
B12554	United States	I	2017-02-18	Resistant	Resistant	Not resistant	Urine	SRR7909177	Chow 2018
B13343	United States	I	2017-06-22	Resistant	Resistant	Not resistant	Wound	SRR7909249	Chow 2018
B11858	United States	I	2015-07-11	Resistant	Not resistant	Not resistant	Blood	SRR7909137	Chow 2018
B12531	United States	I	2017-01-27	Resistant	Not resistant	Not resistant	Blood	SRR7909371	Chow 2018
B12550	United States	I	2017-01-24	Resistant	Resistant	Not resistant	Blood	SRR7909237	Chow 2018
B12551	United States	I	2017-02-20	Resistant	Not resistant	Not resistant	Blood	SRR7909399	Chow 2018
B12552	United States	I	2017-02-16	Resistant	Not resistant	Not resistant	Sputum	SRR7909192	Chow 2018
B12553	United States	I	2017-02-23	Resistant	Resistant	Not resistant	Blood	SRR7909133	Chow 2018
B12555	United States	I	2017-01-18	Resistant	Not resistant	Not resistant	Blood	SRR7909183	Chow 2018
B11878	United States	I	2016-04-10	Resistant	Resistant	Not resistant	Blood	SRR7909398	Chow 2018
B12041	United States	I	2016-08-13	Resistant	Resistant	Not resistant	Blood	SRR7909203	Chow 2018
B12042	United States	I	2015-09-05	Resistant	Not resistant	Not resistant	PICC Catheter tip	SRR7909288	Chow 2018
B12044	United States	I	2016-08-19	Resistant	Resistant	Not resistant	Blood	SRR7909147	Chow 2018
B12045	United States	I	2013-05-10	Resistant	Not resistant	Not resistant	Blood	SRR7909162	Chow 2018
B12421	United States	I	2016-11-18	Resistant	Not resistant	Not resistant	Blood	SRR10461187	This study
B12423	United States	I	2016-12-15	Resistant	Resistant	Not resistant	Bile	SRR7909176	Chow 2018
B12489	United States	I	2016-12-28	Resistant	Not resistant	Not resistant	Blood	SRR7909302	Chow 2018
B12491	United States	I	2017-01-05	Resistant	Not resistant	Not resistant	BAL	SRR7909396	Chow 2018
B12357	United States	I	2016-11-15	Resistant	Not resistant	Not resistant	Blood	SRR7909232	Chow 2018
B12359	United States	I	2016-10-19	Resistant	Not resistant	Not resistant	Blood	SRR7909144	Chow 2018
B12672	United States	I	2017-03-18	Resistant	Not resistant	Not resistant	Urine	SRR7909199	Chow 2018
B12536	United States	I	2017-01-25	Resistant	Not resistant	Not resistant	Blood	SRR7909146	Chow 2018
B12607	United States	I	2017-02-16	Resistant	Resistant	Not resistant	Jejunostomy	SRR7909259	Chow 2018
B12975	United States	I	2017-05-03	Resistant	Resistant	Not resistant	Urine	SRR7909208	Chow 2018
B12874	United States	I	2017-05-02	Not resistant	Not resistant	Not resistant	Axilla/Groin swab	SRR7909293	Chow 2018
B12576	United States	I	2017-02-27	Resistant	Not resistant	Not resistant	Axilla/Groin swab	SRR7909321	Chow 2018
B12734	United States	I	2017-04-15	Resistant	Resistant	Not resistant	Blood	SRR7909134	Chow 2018
B12735	United States	I	2017-04-12	Resistant	Resistant	Not resistant	Urine	SRR7909340	Chow 2018
B12749	United States	I	2017-04-15	Resistant	Not resistant	Not resistant	Abdomen	SRR7909166	Chow 2018
B12667	United States	I	2017-02-28	Resistant	Resistant	Not resistant	Blood	SRR7909421	Chow 2018
B12802	United States	I	2017-04-12	Resistant	Resistant	Not resistant	Sputum	SRR10461186	This study
B12807	United States	I	2017-03-26	Resistant	Not resistant	Not resistant	Blood	SRR7909339	Chow 2018
B12830	United States	I	2017-04-09	Resistant	Not resistant	Not resistant	Blood	SRR7909285	Chow 2018
B12837	United States	I	2017-04-12	Resistant	Resistant	Not resistant	Bile	SRR7909379	Chow 2018
B13274	United States	I	2017-04-18	Resistant	Resistant	Not resistant	Urine	SRR10461185	This study
B13276	United States	I	2017-04-09	Resistant	Resistant	Not resistant	Blood	SRR10461184	This study
B13277	United States	I	2017-04-04	Resistant	Resistant	Not resistant	Bile	SRR10461162	This study
B13279	United States	I	2017-04-22	Resistant	Resistant	Not resistant	Sputum	SRR10461161	This study
B13282	United States	I	2017-05-04	Resistant	Not resistant	Not resistant	Blood	SRR10461160	This study
B14308	United States	II	2018-02-14	Not resistant	Not resistant	Not resistant	Wound	SRR10461147	This study
B12081	United States	II	2016-10-19	Not resistant	Not resistant	Not resistant	Ear	SRR7909356	Chow 2018
B12043	United States	II	2016-08-03	Not resistant	Not resistant	Not resistant	Ear	SRR7909185	Chow 2018
B12631	United States	III	2017-03-16	Resistant	Not resistant	Not resistant	Wound	SRR7909359	Chow 2018
B11843	United States	IV	2016-05-21	Not resistant	Not resistant	Not resistant	Blood	SRR7909220	Chow 2018
B12406	United States	IV	2016-12-27	Not resistant	Not resistant	Not resistant	Urine	SRR7909405	Chow 2018
B12388	United States	IV	2016-09-25	Not resistant	Not resistant	Not resistant	Axilla/Groin swab	SRR7909221	Chow 2018
B12938	United States	IV	2017-04-17	Not resistant	Not resistant	Not resistant	Axilla/Groin swab	SRR7909357	Chow 2018
B12186	Venezuela	IV	2016-09-28	Resistant	Not resistant	Not resistant	Catheter tip	SRR10461195	This study
B12187	Venezuela	IV	2016-09-30	Resistant	Not resistant	Not resistant	Blood	SRR10461194	This study
B12188	Venezuela	IV	2016-06-10	Resistant	Not resistant	Not resistant	Catheter tip	SRR10461193	This study
B12114	Venezuela	IV	2012-10-16	Resistant	Not resistant	Not resistant	Blood	SRR10461177	This study
B12116	Venezuela	IV	2012-10-20	Resistant	Not resistant	Not resistant	Blood	SRR10461176	This study
B12118	Venezuela	IV	2012-10-20	Resistant	Not resistant	Not resistant	Blood	SRR10461175	This study
B12119	Venezuela	IV	2012-12-10	Resistant	Not resistant	Not resistant	Blood	SRR10461174	This study
B12120	Venezuela	IV	2012-10-12	Resistant	Not resistant	Not resistant	Blood	SRR10461173	This study
B12121	Venezuela	IV	2012-05-11	Resistant	Not resistant	Not resistant	Blood	SRR10461172	This study
B12122	Venezuela	IV	2012-01-11	Resistant	Not resistant	Not resistant	Blood	SRR10461171	This study
B12123	Venezuela	IV	2012-11-19	Resistant	Not resistant	Not resistant	Blood	SRR10461170	This study
B12124	Venezuela	IV	2012-11-22	Resistant	Not resistant	Not resistant	Blood	SRR10461169	This study
B12125	Venezuela	IV	2012-04-11	Resistant	Not resistant	Not resistant	Blood	SRR10461168	This study
B12130	Venezuela	IV	2012-05-23	Resistant	Not resistant	Not resistant	Urine	SRR10461167	This study
B12131	Venezuela	IV	2012-04-12	Resistant	Not resistant	Resistant	Tracheal Aspirate	SRR10461166	This study
B12133	Venezuela	IV	2012-04-17	Resistant	Not resistant	Not resistant	Urine	SRR10461165	This study
B12134	Venezuela	IV	2012-12-10	Resistant	Not resistant	Resistant	Urine	SRR10461164	This study
B12135	Venezuela	IV	2012-07-18	Resistant	Not resistant	Not resistant	Wound	SRR10461163	This study
B12136	Venezuela	IV	2012-05-15	Resistant	Not resistant	Resistant	Other	SRR10461137	This study
B12137	Venezuela	IV	2012-05-25	Resistant	Not resistant	Resistant	Tracheal Aspirate	SRR10461136	This study
B12138	Venezuela	IV	2012-06-26	Resistant	Not resistant	Resistant	Urine	SRR10461135	This study
B12142	Venezuela	IV	2012-04-26	Resistant	Not resistant	Resistant	Urine	SRR10461134	This study
B12144	Venezuela	IV	2012-04-26	Resistant	Not resistant	Resistant	Urine	SRR10461133	This study
B12146	Venezuela	IV	2012-09-18	Resistant	Not resistant	Not resistant	Urine	SRR10461132	This study
B12148	Venezuela	IV	2012-08-20	Resistant	Not resistant	Not resistant	Urine	SRR10461131	This study
B12150	Venezuela	IV	2015-02-04	Resistant	Not resistant	Not resistant	Urine	SRR10461130	This study
B12153	Venezuela	IV	2015-03-27	Resistant	Not resistant	Not resistant	CSF	SRR10461129	This study
B12154	Venezuela	IV	2015-05-21	Resistant	Not resistant	Not resistant	Catheter tip	SRR10461128	This study
B12155	Venezuela	IV	2015-03-09	Resistant	Not resistant	Not resistant	NA	SRR10461127	This study
B12157	Venezuela	IV	2015-01-09	Resistant	Not resistant	Resistant	CSF	SRR10461126	This study
B12160	Venezuela	IV	2015-05-05	Resistant	Not resistant	Not resistant	CSF	SRR10461125	This study
B12161	Venezuela	IV	2015-01-05	Not resistant	Not resistant	Not resistant	Blood	SRR10461124	This study
B12162	Venezuela	IV	2015-02-09	Resistant	Not resistant	Not resistant	Urine	SRR10461123	This study
B12165	Venezuela	IV	2015-03-30	Resistant	Not resistant	Not resistant	Blood	SRR10461122	This study
B12166	Venezuela	IV	2015-03-24	Resistant	Not resistant	Not resistant	Blood	SRR10461121	This study
B12167	Venezuela	IV	2015-03-23	Resistant	Not resistant	Not resistant	Blood	SRR10461120	This study
B12168	Venezuela	IV	2015-05-25	Resistant	Not resistant	Not resistant	Urine	SRR10461119	This study
B12169	Venezuela	IV	2015-05-21	Resistant	Not resistant	Not resistant	CSF	SRR10461118	This study
B12171	Venezuela	IV	2015-05-30	Resistant	Not resistant	Resistant	CSF	SRR10461206	This study
B12172	Venezuela	IV	2015-05-25	Resistant	Not resistant	Resistant	Tracheal Aspirate	SRR10461204	This study
B12175	Venezuela	IV	2015-05-29	Resistant	Not resistant	Not resistant	Urine	SRR10461203	This study
B12176	Venezuela	IV	2015-05-25	Resistant	Not resistant	Not resistant	Catheter tip	SRR10461202	This study
B12177	Venezuela	IV	2015-05-08	Resistant	Not resistant	Not resistant	Catheter tip	SRR10461201	This study
B12178	Venezuela	IV	2015-07-28	Resistant	Not resistant	Not resistant	CSF	SRR10461200	This study
B12179	Venezuela	IV	2015-02-05	Resistant	Not resistant	Not resistant	CSF	SRR10461199	This study
B12181	Venezuela	IV	2015-04-08	Resistant	Not resistant	Not resistant	Urine	SRR10461198	This study
B12182	Venezuela	IV	2015-02-13	Resistant	Not resistant	Not resistant	Blood	SRR10461197	This study
B12183	Venezuela	IV	2015-01-09	Resistant	Not resistant	Resistant	Tracheal Aspirate	SRR10461196	This study
FCZ = fluconazle; AMB = Amphotericin B; MCF = Micafungin; AFST = Antifungal Susceptibility Testing
